# Investigating structural variant, indel and single nucleotide polymorphism differentiation between locally adapted Atlantic salmon populations

**DOI:** 10.1101/2023.09.12.557169

**Authors:** Laurie Lecomte, Mariann Árnyasi, Anne-Laure Ferchaud, Matthew Kent, Sigbjørn Lien, Kristina Stenløkk, Florent Sylvestre, Claire Mérot, Louis Bernatchez

**Affiliations:** Institut de Biologie Intégrative et des Systèmes (IBIS), Université Laval; Département de biologie, Université Laval; Department of Animal and Aquacultural Sciences (IHA), Faculty of Life Sciences (BIOVIT), Centre for Integrative Genetics (CIGENE), Norwegian University of Life Sciences (NMBU); Parks Canada, Office of the Chief Ecosystem Scientist, Protected Areas Establishment; Institut de Biologie Intégrative et des Systèmes (IBIS), Université Laval; Département de biologie, Université Laval; UMR 6553 Ecobio, OSUR, CNRS, Université de Rennes; Institut de Biologie Intégrative et des Systèmes (IBIS), Université Laval; Département de biologie, Université Laval

## Abstract

Genomic structural variants (SVs) are now recognized as an integral component of intraspecific polymorphism and are known to contribute to evolutionary processes in various organisms. However, they are inherently difficult to detect and genotype from readily available short-read sequencing data, and therefore remain poorly documented in wild populations. Salmonid species displaying strong interpopulation variability in both life history traits and habitat characteristics, such as Atlantic salmon (*Salmo salar*), offer a prime context for studying adaptive polymorphism, but the contribution of SVs to fine-scale local adaptation has yet to be explored. Here, we performed a comparative analysis of SVs, single nucleotide polymorphisms (SNPs) and small indels (< 50 bp) segregating in the Romaine and Puyjalon salmon, two putatively locally adapted populations inhabiting neighboring rivers (Québec, Canada) and showing pronounced variation in life history traits, namely growth, fecundity, and age at maturity and at smoltification. We first catalogued polymorphism using a hybrid SV characterization approach pairing both short (16X) and long-read sequencing (20X) for variant discovery with graph-based genotyping of SVs across 60 salmon genomes, along with characterization of SNPs and small indels from short reads. We thus identified 115,907 SVs, 8,777,832 SNPs and 1,089,321 short indels, with SVs covering 4.8 times more base pairs than SNPs. All three variant types revealed a highly congruent population structure and similar patterns of *F_ST_*and density variation along the genome. Finally, we performed outlier detection and redundancy analysis (RDA) to identify variants of interest in the putative local adaptation of Romaine and Puyjalon salmon. Genes located near these variants were enriched for biological processes related to nervous system function, suggesting that observed variation in traits such as age at smoltification could arise from differences in neural development. This study therefore demonstrates the feasibility of large-scale SV characterization and highlights its relevance for salmonid population genomics.
