## Supplementary tables 5 to 10 for "Investigating structural variant, indel and single nucleotide polymorphism differentiation between locally adapted Atlantic salmon populations"

### Sheet: supp5_SVs_outliers
Suppl. Table 5. Summary of the 108 significantly enriched GO terms for genes overlapping SV intersection outliers, clustered by REVIGO.
TermID	Name	Value	LogSize	Frequency	Uniqueness	Dispensability	Representative
GO:0007155	cell adhesion	-6.42618	5.32691	0.706078	0.993641	0	null
GO:0098609	cell-cell adhesion	-4.61739	4.94455	0.292744	0.910417	0.00906217	null
GO:0051128	regulation of cellular component organization	-2.52901	5.37792	0.794076	0.760517	0	null
GO:0120035	regulation of plasma membrane bounded cell projection organization	-2.29909	4.32543	0.0703654	0.69097	0.209183	null
GO:0043087	regulation of GTPase activity	-2.23698	4.72616	0.177053	0.740758	0.202129	null
GO:0032502	developmental process	-2.02858	5.84119	2.30746	1	0	null
GO:0060255	regulation of macromolecule metabolic process	-2.01858	6.58442	12.7751	0.645306	0.338544	null
GO:0034330	cell junction organization	-1.93178	4.34278	0.0732325	0.942837	0.00803058	null
GO:0048013	ephrin receptor signaling pathway	-1.87157	4.04466	0.0368607	0.801334	0.198568	null
GO:0070647	protein modification by small protein conjugation or removal	-1.82572	5.56495	1.2215	0.959476	0	null
GO:0007610	behavior	-1.57196	4.49395	0.103724	1	0	null
GO:0050808	synapse organization	-1.29428	4.09889	0.0417635	0.944507	0.313927	null
GO:0034641	cellular nitrogen compound metabolic process	-1.19559	6.95787	30.187	0.952861	0.130885	null
GO:0030334	regulation of cell migration	-1.1793	4.58708	0.128534	0.72648	0.220149	null
GO:0006508	proteolysis	-1.15899	6.20647	5.35075	0.952878	0.372204	null
GO:0006310	DNA recombination	-1.1244	5.69739	1.65704	0.963308	0.13895	null
GO:0008152	metabolic process	-1.1244	7.29334	65.3565	1	0	null
GO:0033689	negative regulation of osteoblast proliferation	-1.1244	2.6902	0.0016265	0.836221	0.159502	null
GO:0040012	regulation of locomotion	-1.1244	4.67995	0.159178	0.799395	0.206915	null
GO:1901360	organic cyclic compound metabolic process	-1.1244	6.91386	27.2773	0.971852	0.0761626	null
GO:0007015	actin filament organization	-1.11505	4.7538	0.188684	0.939935	0.390393	null
GO:0071840	cellular component organization or biogenesis	-1.06381	6.45305	9.44044	0.9914	0.0133662	null
GO:0097435	supramolecular fiber organization	-1.06381	4.96382	0.306025	0.938445	0.36199	null
GO:0071704	organic substance metabolic process	-1.00061	7.24837	58.927	0.971754	0.170672	null

### Sheet: supp6_SVs_RDAcand
Suppl. Table 6. Summary of the 27 significantly enriched GO terms for genes overlapping SV RDA candidates, clustered by REVIGO.
TermID	Name	Value	LogSize	Frequency	Uniqueness	Dispensability	Representative
GO:0007268	chemical synaptic transmission	-1.10491	4.71299	0.171764	0.00256779	0	null

### Sheet: supp7_SNPs_outliers
Suppl. Table 7. Summary of the 223 significantly enriched GO terms for genes overlapping SNP intersection outliers, clustered by REVIGO.
TermID	Name	Value	LogSize	Frequency	Uniqueness	Dispensability	Representative
GO:0007156	homophilic cell adhesion via plasma membrane adhesion molecules	-10.0933	4.81302	0.216252	0.922961	0	null
GO:0007155	cell adhesion	-9.08659	5.32691	0.706078	0.993934	0.00881469	null
GO:0007411	axon guidance	-7.07202	4.38193	0.080141	0.639898	0.00736883	null
GO:0010975	regulation of neuron projection development	-6.21995	4.12937	0.0448003	0.705289	0	null
GO:0034330	cell junction organization	-5.61322	4.34278	0.0732325	0.892175	0.328187	null
GO:0050808	synapse organization	-5.57279	4.09889	0.0417635	0.86896	0.315825	null
GO:0071526	semaphorin-plexin signaling pathway	-5.00754	4.008	0.0338772	0.777838	0.216608	null
GO:0050804	modulation of chemical synaptic transmission	-4.91232	4.28502	0.0641121	0.817226	0.167965	null
GO:0051960	regulation of nervous system development	-3.19023	4.24289	0.0581849	0.706824	0.153939	null
GO:0050793	regulation of developmental process	-3.1402	5.54669	1.1712	0.807799	0.197783	null
GO:0043087	regulation of GTPase activity	-3.02812	4.72616	0.177053	0.824773	0.209413	null
GO:0050794	regulation of cellular process	-2.95953	6.78781	20.4058	0.74606	0.426696	null
GO:0023051	regulation of signaling	-2.94906	5.45754	0.953869	0.81112	0.256466	null
GO:0048522	positive regulation of cellular process	-2.92503	5.68937	1.62674	0.769339	0.272449	null
GO:0001906	cell killing	-2.72919	4.34414	0.073462	0.994831	0.00732081	null
GO:0010646	regulation of cell communication	-2.58759	5.45497	0.948234	0.80283	0.288263	null
GO:0065007	biological regulation	-2.46551	6.84078	23.0527	1	0	null
GO:0030030	cell projection organization	-2.21132	5.29821	0.660922	0.87627	0.387619	null
GO:0050922	negative regulation of chemotaxis	-2.17591	3.27161	0.00621331	0.787709	0.134146	null
GO:0032502	developmental process	-1.95482	5.84119	2.30746	1	0	null
GO:0044419	biological process involved in interspecies interaction between organisms	-1.92378	5.49085	1.02991	1	0	null
GO:0050905	neuromuscular process	-1.79652	3.7926	0.020629	0.896051	0.468107	null
GO:0031640	killing of cells of another organism	-1.69785	4.31397	0.0685326	0.958953	0.00728292	null
GO:0001836	release of cytochrome c from mitochondria	-1.52787	2.94498	0.00292704	0.757397	0.268041	null
GO:0040012	regulation of locomotion	-1.52787	4.67995	0.159178	0.835766	0.214299	null
GO:0006952	defense response	-1.41009	5.49552	1.04102	0.908055	0.280053	null
GO:0019835	cytolysis	-1.40231	3.04493	0.00368541	0.995678	0.00598054	null
GO:0051128	regulation of cellular component organization	-1.37854	5.37792	0.794076	0.805703	0.282551	null
GO:0009605	response to external stimulus	-1.37267	5.766	1.94065	0.909471	0.384968	null
GO:0098903	regulation of membrane repolarization during action potential	-1.27268	2.24055	0.000575429	0.839631	0.118006	null
GO:0048518	positive regulation of biological process	-1.22494	5.79302	2.06522	0.797965	0.291769	null
GO:0009071	serine family amino acid catabolic process	-1.20481	4.53095	0.11295	0.993125	0.00756451	null
GO:0016310	phosphorylation	-1.16543	6.35164	7.47458	0.991088	0.0767346	null
GO:1902414	protein localization to cell junction	-1.10151	3.46389	0.00967586	0.995437	0.00635589	null

### Sheet: supp8_SNPs_RDAcand
Suppl. Table 8. Summary of the 528 significantly enriched GO terms for genes overlapping SNP RDA candidates, clustered by REVIGO.
TermID	Name	Value	LogSize	Frequency	Uniqueness	Dispensability	Representative
GO:0010975	regulation of neuron projection development	-13.6816	4.13472	0.0453277	0.771733	0	null
GO:0007155	cell adhesion	-11.4061	5.32527	0.702981	0.993892	0	null
GO:0098609	cell-cell adhesion	-11.3968	4.94407	0.292243	0.972483	0.00749417	null
GO:0050808	synapse organization	-8.97136	4.1025	0.0420866	0.864854	0.00635343	null
GO:0051128	regulation of cellular component organization	-8.13588	5.37632	0.790661	0.843616	0.202112	null
GO:0032502	developmental process	-7.71961	5.84558	2.32946	1	0	null
GO:0030030	cell projection organization	-6.8002	5.29906	0.661815	0.891516	0.372612	null
GO:0043087	regulation of GTPase activity	-6.70006	4.72723	0.177378	0.835541	0.203483	null
GO:0022603	regulation of anatomical structure morphogenesis	-6.5252	5.39109	0.818012	0.750418	0.243725	null
GO:0050804	modulation of chemical synaptic transmission	-6.5252	4.27971	0.0632945	0.826147	0.207641	null
GO:0071840	cellular component organization or biogenesis	-6.5252	6.44481	9.25724	0.991929	0.0112882	null
GO:0034330	cell junction organization	-6.32089	4.34606	0.0737422	0.906815	0.389698	null
GO:0048856	anatomical structure development	-5.39686	5.79378	2.06753	0.847502	0	null
GO:0007010	cytoskeleton organization	-4.69651	5.41233	0.859021	0.8877	0.48758	null
GO:0034641	cellular nitrogen compound metabolic process	-4.51564	6.96327	30.5453	0.963039	0.10604	null
GO:0007610	behavior	-4.43168	4.49805	0.104643	0.897132	0	null
GO:0010646	regulation of cell communication	-3.87388	5.47238	0.986408	0.840877	0.267927	null
GO:0050794	regulation of cellular process	-3.64156	6.78726	20.3673	0.799451	0.482961	null
GO:0016192	vesicle-mediated transport	-3.57535	5.68601	1.61319	0.954868	0	null
GO:0030029	actin filament-based process	-3.57535	5.00383	0.335353	0.99428	0.00759095	null
GO:0023051	regulation of signaling	-3.57305	5.47483	0.991979	0.848165	0.249594	null
GO:0045927	positive regulation of growth	-3.41237	4.11869	0.0436855	0.809518	0.152317	null
GO:0006897	endocytosis	-3.26499	4.97989	0.31737	0.946419	0.279783	null
GO:0009987	cellular process	-3.1824	7.38632	80.9093	1	0	null
GO:0050793	regulation of developmental process	-3.04005	5.54869	1.17588	0.846076	0.259596	null
GO:0030644	intracellular chloride ion homeostasis	-3.03032	2.49831	0.00104377	0.984654	0	null
GO:0035556	intracellular signal transduction	-2.9884	6.0553	3.77549	0.771453	0.32098	null
GO:0046483	heterocycle metabolic process	-2.98543	6.9062	26.7841	0.965875	0.247352	null
GO:0099537	trans-synaptic signaling	-2.98543	4.71809	0.173685	0.947072	0.475584	null
GO:0007169	transmembrane receptor protein tyrosine kinase signaling pathway	-2.96418	4.67273	0.15646	0.809783	0.474293	null
GO:0061024	membrane organization	-2.96418	5.19635	0.522425	0.893402	0.463975	null
GO:1901360	organic cyclic compound metabolic process	-2.85185	6.91986	27.6401	0.979403	0.117432	null
GO:0051179	localization	-2.84904	6.75115	18.7424	1	0	null
GO:0006725	cellular aromatic compound metabolic process	-2.79946	6.90634	26.7929	0.965873	0.247385	null
GO:0002548	monocyte chemotaxis	-2.79342	2.93752	0.00287536	0.946159	0.00524733	null
GO:0031640	killing of cells of another organism	-2.79342	4.2651	0.0612003	0.985147	0.00654595	null
GO:0099518	vesicle cytoskeletal trafficking	-2.77533	3.43265	0.00899838	0.92842	0.205627	null
GO:0006807	nitrogen compound metabolic process	-2.69836	7.17337	49.5501	0.980534	0.153735	null
GO:0030334	regulation of cell migration	-2.65765	4.59373	0.130435	0.845513	0.220717	null
GO:0071625	vocalization behavior	-2.5659	2.77159	0.00196123	0.909657	0.412037	null
GO:0030155	regulation of cell adhesion	-2.52524	4.5182	0.109613	0.864357	0.217424	null
GO:0071704	organic substance metabolic process	-2.38127	7.25032	59.1557	0.979329	0.236537	null
GO:0006754	ATP biosynthetic process	-2.27595	5.09166	0.410515	0.920162	0.00773781	null
GO:0007154	cell communication	-2.27595	6.41711	8.68536	0.991995	0.0167695	null
GO:0044281	small molecule metabolic process	-2.27316	6.65562	15.0416	0.986045	0.0392801	null
GO:0002831	regulation of response to biotic stimulus	-2.20088	4.60993	0.135391	0.830361	0.20542	null
GO:0006139	nucleobase-containing compound metabolic process	-2.17056	6.85925	24.0395	0.946825	0.416513	null
GO:0050890	cognition	-2.08142	4.0162	0.034501	0.901983	0.491682	null
GO:0046394	carboxylic acid biosynthetic process	-2.0396	6.09546	4.14129	0.939075	0.370845	null
GO:0008152	metabolic process	-2.00913	7.29515	65.5885	1	0	null
GO:0040008	regulation of growth	-1.93012	4.58908	0.129046	0.869302	0.204562	null
GO:0051641	cellular localization	-1.93012	6.05145	3.74219	0.945313	0.367102	null
GO:0097435	supramolecular fiber organization	-1.9032	4.96668	0.307856	0.897393	0.441258	null
GO:0032642	regulation of chemokine production	-1.80194	3.50474	0.0106239	0.843619	0.139535	null
GO:0060078	regulation of postsynaptic membrane potential	-1.7832	4.31031	0.067915	0.856141	0.151655	null
GO:0010810	regulation of cell-substrate adhesion	-1.75529	3.91137	0.0271015	0.871993	0.159266	null
GO:0016101	diterpenoid metabolic process	-1.74153	4.06172	0.0383138	0.964332	0.0463383	null
GO:0048870	cell motility	-1.71673	5.14496	0.46412	0.994117	0.00782974	null
GO:0050730	regulation of peptidyl-tyrosine phosphorylation	-1.71135	3.99533	0.0328822	0.872774	0.209528	null
GO:0023052	signaling	-1.70909	6.39425	8.23998	1	0	null
GO:0030032	lamellipodium assembly	-1.70909	3.12969	0.00447758	0.882447	0.267955	null
GO:0021965	spinal cord ventral commissure morphogenesis	-1.67653	2.03743	0.000359005	0.808226	0.493393	null
GO:0007249	I-kappaB kinase/NF-kappaB signaling	-1.63985	3.92106	0.0277132	0.840033	0.402705	null
GO:0044238	primary metabolic process	-1.63022	7.21346	54.3415	0.979916	0.255776	null
GO:0051703	biological process involved in intraspecies interaction between organisms	-1.61204	3.69329	0.0164012	1	0	null
GO:0040012	regulation of locomotion	-1.59982	4.68637	0.161449	0.867282	0.208629	null
GO:0051640	organelle localization	-1.55743	4.77901	0.199839	0.962201	0.263105	null
GO:0036150	phosphatidylserine acyl-chain remodeling	-1.55639	2.37658	0.000787816	0.958478	0.333924	null
GO:0016049	cell growth	-1.53361	4.00074	0.0332943	0.968141	0.00623859	null
GO:0051649	establishment of localization in cell	-1.47791	5.81684	2.18028	0.920887	0.481303	null
GO:0065007	biological regulation	-1.47791	6.83798	22.8907	1	0	null
GO:1902414	protein localization to cell junction	-1.47694	3.46982	0.00980282	0.944381	0.48446	null
GO:0019835	cytolysis	-1.40892	3.04415	0.00367647	0.995849	0.00533235	null
GO:0040007	growth	-1.39006	4.47595	0.0994509	1	0	null
GO:0071321	cellular response to cGMP	-1.38528	2.36361	0.000764547	0.957787	0.35562	null
GO:0006029	proteoglycan metabolic process	-1.36833	4.08923	0.0408201	0.975438	0.377116	null
GO:1901575	organic substance catabolic process	-1.35235	6.23457	5.70492	0.982383	0.470225	null
GO:0032594	protein transport within lipid bilayer	-1.30954	2.35218	0.000744602	0.880674	0.361436	null
GO:0010507	negative regulation of autophagy	-1.27595	3.54593	0.0116809	0.843401	0.21757	null
GO:0006396	RNA processing	-1.26644	6.086	4.05208	0.955483	0.248877	null
GO:0034308	primary alcohol metabolic process	-1.26644	4.96679	0.307936	0.962767	0.285393	null
GO:0061004	pattern specification involved in kidney development	-1.22722	2.55871	0.00120001	0.873919	0.482853	null
GO:0009056	catabolic process	-1.22169	6.26292	6.08966	0.988393	0.0618536	null
GO:0090077	foam cell differentiation	-1.18603	2.29003	0.000644879	0.895048	0.463911	null
GO:0007017	microtubule-based process	-1.17955	5.39998	0.834935	0.993794	0.00830163	null
GO:0048518	positive regulation of biological process	-1.13394	5.77317	1.9717	0.839342	0.326395	null
GO:0097638	L-arginine import across plasma membrane	-1.07915	2.35793	0.000754574	0.966652	0.173615	null
GO:0019364	pyridine nucleotide catabolic process	-1.04386	3.86747	0.0244954	0.944044	0.440957	null
GO:0035481	positive regulation of Notch signaling pathway involved in heart induction	-1.04386	1.90309	0.000262605	0.828579	0.452462	null
GO:0006468	protein phosphorylation	-1.01579	6.11744	4.35629	0.948222	0.408667	null

### Sheet: supp9_indels_outliers
Suppl. Table 9. Summary of the 212 significantly enriched GO terms for genes overlapping indel intersection outliers, clustered by REVIGO.
TermID	Name	Value	LogSize	Frequency	Uniqueness	Dispensability	Representative
GO:0120035	regulation of plasma membrane bounded cell projection organization	-6.55601	4.32543	0.0703654	0.583248	0	null
GO:0007156	homophilic cell adhesion via plasma membrane adhesion molecules	-5.36685	4.81302	0.216252	0.955054	0	null
GO:0034330	cell junction organization	-4.69458	4.34278	0.0732325	0.922964	0.00731909	null
GO:0050808	synapse organization	-3.74434	4.09889	0.0417635	0.88759	0.313927	null
GO:0051128	regulation of cellular component organization	-3.43727	5.37792	0.794076	0.765874	0.209183	null
GO:0043087	regulation of GTPase activity	-3.24218	4.72616	0.177053	0.77051	0.166099	null
GO:0050804	modulation of chemical synaptic transmission	-3.24218	4.28502	0.0641121	0.777207	0.173155	null
GO:0060284	regulation of cell development	-3.14942	4.49357	0.103634	0.702145	0.2161	null
GO:0050776	regulation of immune response	-2.90429	4.78761	0.203961	0.746914	0.211565	null
GO:0086010	membrane depolarization during action potential	-2.88015	2.86213	0.00241813	0.815052	0.126235	null
GO:0007610	behavior	-2.72281	4.49395	0.103724	0.894378	0	null
GO:0007626	locomotory behavior	-2.72132	3.99817	0.0331188	0.877365	0.491108	null
GO:0071526	semaphorin-plexin signaling pathway	-2.43449	4.008	0.0338772	0.749359	0.165912	null
GO:0007605	sensory perception of sound	-2.4052	4.05104	0.0374062	0.889342	0.495158	null
GO:0007155	cell adhesion	-1.9958	5.32691	0.706078	0.993923	0.00881469	null
GO:0009653	anatomical structure morphogenesis	-1.96104	5.37151	0.782454	0.964132	0	null
GO:0071840	cellular component organization or biogenesis	-1.78252	6.45305	9.44044	0.992183	0.0133662	null
GO:0030029	actin filament-based process	-1.73289	5.01049	0.340744	0.994287	0.00919155	null
GO:0035725	sodium ion transmembrane transport	-1.47747	4.89836	0.263207	0.994405	0.00897369	null
GO:0099537	trans-synaptic signaling	-1.47747	4.71858	0.173989	0.725206	0.318767	null
GO:0030036	actin cytoskeleton organization	-1.44923	4.98481	0.321183	0.911141	0.363341	null
GO:1902285	semaphorin-plexin signaling pathway involved in neuron projection guidance	-1.42553	2.6902	0.0016265	0.656386	0.479708	null
GO:0002376	immune system process	-1.39448	5.20712	0.535878	1	0	null
GO:0044419	biological process involved in interspecies interaction between organisms	-1.35105	5.49085	1.02991	1	0	null
GO:0032502	developmental process	-1.28748	5.84119	2.30746	1	0	null
GO:0010468	regulation of gene expression	-1.22161	6.5568	11.9879	0.713024	0.335449	null
GO:0010801	negative regulation of peptidyl-threonine phosphorylation	-1.188	2.75587	0.0018926	0.802303	0.139519	null
GO:0030010	establishment of cell polarity	-1.10986	4.02011	0.0348351	0.995189	0.00693337	null
GO:0002682	regulation of immune system process	-1.07575	4.94781	0.294949	0.792332	0.218885	null
GO:0007267	cell-cell signaling	-1.07575	5.10162	0.420303	0.744979	0.386646	null
GO:0030030	cell projection organization	-1.07575	5.29821	0.660922	0.910119	0.437628	null
GO:0048870	cell motility	-1.07575	5.13991	0.459043	0.994143	0.00945654	null
GO:0016477	cell migration	-1.00139	4.73941	0.182534	0.994566	0.00785632	null

### Sheet: supp10_indels_RDAcand
Suppl. Table 10. Summary of the 292 significantly enriched GO terms for genes overlapping indel RDA candidates, clustered by REVIGO.
TermID	Name	Value	LogSize	Frequency	Uniqueness	Dispensability	Representative
GO:0007156	homophilic cell adhesion via plasma membrane adhesion molecules	-8.52525	4.81302	0.216252	0.955972	0.00881469	null
GO:0007155	cell adhesion	-8.13767	5.32691	0.706078	0.993396	0	null
GO:0010975	regulation of neuron projection development	-8.10411	4.12937	0.0448003	0.771713	0	null
GO:0007416	synapse assembly	-6.53853	3.67265	0.0156497	0.726221	0.00712703	null
GO:0071840	cellular component organization or biogenesis	-6.53853	6.45305	9.44044	0.991058	0.0136811	null
GO:0022603	regulation of anatomical structure morphogenesis	-5.48602	5.3892	0.814981	0.76679	0.186393	null
GO:0032502	developmental process	-5.48602	5.84119	2.30746	1	0	null
GO:0034330	cell junction organization	-5.41926	4.34278	0.0732325	0.89867	0.294646	null
GO:0043087	regulation of GTPase activity	-5.11906	4.72616	0.177053	0.76695	0.2026	null
GO:0045088	regulation of innate immune response	-4.6744	4.48872	0.102483	0.729642	0.199583	null
GO:0007010	cytoskeleton organization	-3.65747	5.41359	0.86205	0.874362	0.393302	null
GO:0051128	regulation of cellular component organization	-3.63653	5.37792	0.794076	0.804139	0.241949	null
GO:0034641	cellular nitrogen compound metabolic process	-3.4016	6.95787	30.187	0.962397	0.116194	null
GO:0030029	actin filament-based process	-3.37517	5.01049	0.340744	0.993833	0.00919155	null
GO:1901362	organic cyclic compound biosynthetic process	-2.39829	6.63632	14.3966	0.961477	0.174074	null
GO:0030334	regulation of cell migration	-2.32044	4.58708	0.128534	0.80146	0.203525	null
GO:0050804	modulation of chemical synaptic transmission	-2.32044	4.28502	0.0641121	0.785938	0.191886	null
GO:0048870	cell motility	-2.28258	5.13991	0.459043	0.993662	0.00945654	null
GO:0071526	semaphorin-plexin signaling pathway	-2.24019	4.008	0.0338772	0.810341	0.161141	null
GO:0006725	cellular aromatic compound metabolic process	-2.22817	6.89983	26.4103	0.96517	0.284576	null
GO:1901360	organic cyclic compound metabolic process	-2.19701	6.91386	27.2773	0.98375	0.118022	null
GO:0046483	heterocycle metabolic process	-2.18007	6.8996	26.3963	0.965174	0.284517	null
GO:0030030	cell projection organization	-2.1317	5.29821	0.660922	0.88221	0.481839	null
GO:0023051	regulation of signaling	-2.00257	5.45754	0.953869	0.80905	0.246638	null
GO:0002682	regulation of immune system process	-1.96481	4.94781	0.294949	0.825221	0.21942	null
GO:0050905	neuromuscular process	-1.96481	3.7926	0.020629	0.885911	0.42378	null
GO:0001818	negative regulation of cytokine production	-1.93569	4.04238	0.0366678	0.742174	0.14939	null
GO:0071625	vocalization behavior	-1.93207	2.77232	0.00196577	0.882182	0.372951	null
GO:0009987	cellular process	-1.9257	7.37637	79.1252	1	0	null
GO:0006884	cell volume homeostasis	-1.91278	3.37931	0.00796288	0.76293	0.258726	null
GO:0010646	regulation of cell communication	-1.89208	5.45497	0.948234	0.801414	0.266488	null
GO:0007017	microtubule-based process	-1.87666	5.4	0.835493	0.993286	0.0100381	null
GO:0016477	cell migration	-1.85959	4.73941	0.182534	0.987054	0.00868198	null
GO:0006955	immune response	-1.79755	5.08091	0.400732	0.972044	0.242414	null
GO:0099537	trans-synaptic signaling	-1.78844	4.71858	0.173989	0.798089	0.318767	null
GO:2000807	regulation of synaptic vesicle clustering	-1.78844	2.21748	0.000545494	0.827204	0.117688	null
GO:0010810	regulation of cell-substrate adhesion	-1.74639	3.91046	0.0270618	0.827152	0.158868	null
GO:0040012	regulation of locomotion	-1.74639	4.67995	0.159178	0.832656	0.207393	null
GO:0006720	isoprenoid metabolic process	-1.71584	5.25125	0.593191	0.962067	0.00969704	null
GO:0007264	small GTPase mediated signal transduction	-1.71584	5.0011	0.333456	0.779514	0.379224	null
GO:0061024	membrane organization	-1.68639	5.19721	0.52378	0.884199	0.470639	null
GO:0007610	behavior	-1.57952	4.49395	0.103724	0.883476	0.475969	null
GO:1902474	positive regulation of protein localization to synapse	-1.50057	2.04139	0.000362554	0.79108	0.41922	null
GO:0031929	TOR signaling	-1.47157	3.95366	0.0298924	0.811691	0.455538	null
GO:0007585	respiratory gaseous exchange by respiratory system	-1.45215	3.29973	0.00662908	0.898985	0.397611	null
GO:0002376	immune system process	-1.43607	5.20712	0.535878	1	0	null
GO:0007154	cell communication	-1.43607	6.41567	8.66189	0.991166	0.0203379	null
GO:0042445	hormone metabolic process	-1.43607	4.59263	0.130187	0.813616	0.477002	null
GO:0023052	signaling	-1.42936	6.39563	8.27138	0.769838	0.336295	null
GO:0007249	I-kappaB kinase/NF-kappaB signaling	-1.42779	3.92293	0.0278501	0.812494	0.453217	null
GO:0016049	cell growth	-1.3835	3.99145	0.0326099	0.970508	0.0075301	null
GO:0051668	localization within membrane	-1.36804	5.09926	0.418021	0.974861	0.00937167	null
GO:0044419	biological process involved in interspecies interaction between organisms	-1.34813	5.49085	1.02991	1	0	null
GO:0016311	dephosphorylation	-1.33319	5.30808	0.676116	0.978575	0.071093	null
GO:0050793	regulation of developmental process	-1.29087	5.54669	1.1712	0.805906	0.256466	null
GO:0031640	killing of cells of another organism	-1.27518	4.31397	0.0685326	0.994606	0.00798705	null
GO:0051703	biological process involved in intraspecies interaction between organisms	-1.19222	3.69888	0.0166243	1	0	null
GO:0007163	establishment or maintenance of cell polarity	-1.18582	4.31538	0.0687555	0.994605	0.00798917	null
GO:0097435	supramolecular fiber organization	-1.15857	4.96382	0.306025	0.888549	0.446649	null
GO:0007267	cell-cell signaling	-1.15414	5.10162	0.420303	0.801668	0.409153	null
GO:0018279	protein N-linked glycosylation via asparagine	-1.11201	3.56597	0.0122403	0.985497	0.0399728	null
GO:0035344	hypoxanthine transport	-1.11164	2.22789	0.000558798	0.992956	0.154514	null
GO:0009607	response to biotic stimulus	-1.106	5.43254	0.900494	0.970524	0.320146	null
GO:0043603	amide metabolic process	-1.08158	6.29223	6.51896	0.984886	0.186683	null
GO:0043931	ossification involved in bone maturation	-1.04526	2.7796	0.00199903	0.869052	0.458125	null
